# Evolutionary Adaptation of an HP1-protein Chromodomain Integrates Chromatin and DNA Sequence Signals

**DOI:** 10.1101/2023.09.29.560096

**Authors:** Lisa Baumgartner, Jonathan J. Ipsaro, Ulrich Hohmann, Dominik Handler, Alexander Schleiffer, Peter Duchek, Julius Brennecke

**Affiliations:** Institute of Molecular Biotechnology of the Austrian Academy of Sciences (IMBA), Vienna BioCenter (VBC), Dr. Bohr-Gasse 3, 1030 Vienna, Austria; Vienna BioCenter PhD Program, Doctoral School of the University of Vienna and Medical University of Vienna, Vienna, Austria; Howard Hughes Medical Institute, W.M. Keck Structural Biology Laboratory, Cold Spring Harbor Laboratory, 1 Bungtown Road, Cold Spring Harbor, NY 11724, United States; Research Institute of Molecular Pathology (IMP), Vienna BioCenter (VBC), 1030 Vienna, Austria

## Abstract

Members of the diverse heterochromatin protein 1 (HP1) family play crucial roles in heterochromatin formation and maintenance. Despite the similar affinities of their chromodomains for di- and tri-methylated histone H3 lysine 9 (H3K9me2/3), different HP1 proteins exhibit distinct chromatin binding patterns, likely due to interactions with various specificity factors. Here, we elucidate the molecular basis of the interaction between the HP1 protein Rhino, a crucial factor of the *Drosophila* piRNA pathway, and Kipferl, a DNA sequence-specific C_2_H_2_ zinc finger protein and Rhino guidance factor. Through phylogenetic analyses, structure prediction, and *in vivo* genetics, we identify a single amino acid change within Rhino’s chromodomain, G31D, that does not affect H3K9me2/3 binding but disrupts the interaction between Rhino and Kipferl. Flies carrying the *rhino^G31D^*mutation phenocopy *kipferl* mutant flies, with Rhino redistributing from piRNA clusters to satellite repeats, causing pronounced changes in the ovarian piRNA profile of *rhino^G31D^* flies. Thus, Rhino’s chromodomain functions as a dual-specificity module, facilitating interactions with both a histone mark and a DNA-binding protein.
