## Supplementary File 1 for "Evolutionary Adaptation of an HP1-protein Chromodomain Integrates Chromatin and DNA Sequence Signals"

### Sheet: Rhinos_HP1s_sel6e.fa.IDs
Protein accessions used for Rhino chromodomain alignments.
Gene Symbol	Species	Accession	Database	Description
rhi	Drosophila melanogaster	Q7JXA8	UniProt	Q7JXA8 RE36324p OS=Drosophila melanogaster OX=7227 GN=rhi PE=1 SV=1 NCBI-TAXID=7227
	Drosophila simulans	AAY34025.1	NCBI	AAY34025.1 rhino [Drosophila simulans]
LOC116800366	Drosophila sechellia	XP_032570747.1	NCBI	XP_032570747.1 testis-specific chromodomain protein Y 2 [Drosophila sechellia] >AAY34001.1 rhino [Drosophila sechellia]
LOC117135736	Drosophila mauritiana	XP_033152071.1	NCBI	XP_033152071.1 uncharacterized protein LOC117135736 [Drosophila mauritiana] >AAY34000.1 rhino [Drosophila mauritiana]
	Drosophila yakuba	AAY34002.1	NCBI	AAY34002.1 rhino [Drosophila yakuba]
LOC26534678	Drosophila yakuba	XP_015051176.1	NCBI	XP_015051176.1 putative uncharacterized protein DDB_G0277255 [Drosophila yakuba] >KRK00068.1 uncharacterized protein Dyak_GE27497 [Drosophila yakuba]
LOC122612973	Drosophila teissieri	XP_043642839.1	NCBI	XP_043642839.1 chromo domain-containing protein cec-1 [Drosophila teissieri]
	Drosophila teissieri	AAY34004.1	NCBI	AAY34004.1 rhino [Drosophila teissieri]
LOC26527034	Drosophila erecta	AAY34005.1	NCBI	AAY34005.1 rhino [Drosophila erecta]
LOC108042648	Drosophila rhopaloa	A0A6P4EEC2	UniProt	A0A6P4EEC2 Chromo domain-containing protein cec-3 isoform X1 OS=Drosophila rhopaloa OX=1041015 GN=LOC108042648 PE=4 SV=1 NCBI-TAXID=1041015
LOC108144381	Drosophila elegans	XP_017124644.1	NCBI	XP_017124644.1 serine/arginine repetitive matrix protein 2 [Drosophila elegans]
LOC128254459	Drosophila gunungcola	XP_052839547.1	NCBI	XP_052839547.1 uncharacterized protein LOC128254459 [Drosophila gunungcola] >KAI8039765.1 hypothetical protein M5D96_007187 [Drosophila gunungcola]
LOC108055666	Drosophila takahashii	XP_016994599.2	NCBI	XP_016994599.2 uncharacterized protein DDB_G0271670 [Drosophila takahashii]
LOC108112753	Drosophila eugracilis	XP_017078493.1	NCBI	XP_017078493.1 chromo domain-containing protein cec-3 [Drosophila eugracilis]
LOC108093808	Drosophila ficusphila	XP_017049611.2	NCBI	XP_017049611.2 uncharacterized serine-rich protein C215.13 isoform X2 [Drosophila ficusphila]
LOC110190876	Drosophila serrata	XP_020817192.1	NCBI	XP_020817192.1 chromo domain-containing protein cec-1-like [Drosophila serrata]
	Drosophila birchii	KAH8253974.1	NCBI	KAH8253974.1 hypothetical protein KR032_007885, partial [Drosophila birchii]
LOC108072972	Drosophila kikkawai	A0A6P4IAV7	UniProt	A0A6P4IAV7 Chromo domain-containing protein cec-1-like OS=Drosophila kikkawai OX=30033 GN=LOC108072972 PE=4 SV=1 NCBI-TAXID=30033
	Drosophila teissieri	AMR36242.1	NCBI	AMR36242.1 HP1D2 [Drosophila teissieri]
LOC122625335	Drosophila teissieri	XP_043661384.1	NCBI	XP_043661384.1 chromobox protein homolog 2-like [Drosophila teissieri]
LOC6725462	Drosophila simulans	XP_002106478.1	NCBI	XP_002106478.1 uncharacterized protein LOC6725462 [Drosophila simulans] >EDX17430.1 GD16106 [Drosophila simulans] >KMZ08816.1 heterochromatin protein 1D2 [Drosophila simulans]
LOC116802189	Drosophila sechellia	XP_032581620.1	NCBI	XP_032581620.1 chromo domain-containing protein LHP1-like [Drosophila sechellia] >AMR36244.1 HP1D2 [Drosophila sechellia]
	Drosophila mauritiana	AMR36245.1	NCBI	AMR36245.1 HP1D2 [Drosophila mauritiana]
	Drosophila eugracilis	AMR36248.1	NCBI	AMR36248.1 HP1D2 [Drosophila eugracilis]
HP1D2	Drosophila rhopaloa	A0A142I115	UniProt	A0A142I115 Chromo domain-containing protein cec-1-like OS=Drosophila rhopaloa OX=1041015 GN=HP1D2 PE=4 SV=1 NCBI-TAXID=1041015
LOC108015401	Drosophila suzukii	XP_016937310.2	NCBI	XP_016937310.2 probable chromo domain-containing protein LHP1 [Drosophila suzukii]
LOC119555990	Drosophila subpulchrella	XP_037723649.1	NCBI	XP_037723649.1 chromobox protein homolog 2-like [Drosophila subpulchrella]
LOC108075766	Drosophila kikkawai	A0A6P4I6N6	UniProt	A0A6P4I6N6 Uncharacterized protein LOC108075766 OS=Drosophila kikkawai OX=30033 GN=LOC108075766 PE=4 SV=1 NCBI-TAXID=30033
LOC110185692	Drosophila serrata	XP_020810319.1	NCBI	XP_020810319.1 uncharacterized protein LOC110185692 [Drosophila serrata]
	Drosophila takahashii	AMR36253.1	NCBI	AMR36253.1 HP1D2B [Drosophila takahashii]
LOC108054437	Drosophila takahashii	XP_016992891.2	NCBI	XP_016992891.2 M-phase phosphoprotein 8-like [Drosophila takahashii]
LOC108066877	Drosophila takahashii	XP_017011086.2	NCBI	XP_017011086.2 chromo domain-containing protein cec-1-like [Drosophila takahashii]
LOC119555991	Drosophila subpulchrella	XP_037723650.1	NCBI	XP_037723650.1 uncharacterized protein LOC119555991 [Drosophila subpulchrella]
Su_var_205	Drosophila melanogaster	P05205	UniProt	P05205 Heterochromatin protein 1 OS=Drosophila melanogaster OX=7227 GN=Su(var)205 PE=1 SV=2 NCBI-TAXID=7227
LOC6731455	Drosophila simulans	XP_016024109.1	NCBI	XP_016024109.1 heterochromatin protein 1 [Drosophila simulans] >XP_033173394.1 heterochromatin protein 1 [Drosophila mauritiana] >AAY34032.1 heterochromatin protein 1A [Drosophila simulans] >ACI96753.1
Dsec_GM13138	Drosophila sechellia	B4HYG3	UniProt	B4HYG3 GM13138 OS=Drosophila sechellia OX=7238 GN=Dsec\GM13138 PE=4 SV=1 NCBI-TAXID=7238
LOC6527671	Drosophila yakuba	XP_002088757.1	NCBI	XP_002088757.1 heterochromatin protein 1 [Drosophila yakuba] >XP_039482264.1 heterochromatin protein 1 [Drosophila santomea] >EDW88469.1 heterochromatin protein 1A [Drosophila yakuba]
LOC122625186	Drosophila teissieri	XP_043661097.1	NCBI	XP_043661097.1 heterochromatin protein 1 [Drosophila teissieri] >XP_043661105.1 heterochromatin protein 1 [Drosophila teissieri]
LOC6541764	Drosophila erecta	XP_026834401.1	NCBI	XP_026834401.1 heterochromatin protein 1 [Drosophila erecta] >EDV59315.1 heterochromatin protein 1A [Drosophila erecta]
LOC108149483	Drosophila elegans	XP_017132590.1	NCBI	XP_017132590.1 heterochromatin protein 1 [Drosophila elegans] >XP_052851432.1 heterochromatin protein 1-like [Drosophila gunungcola] >KAI8043055.1 hypothetical protein M5D96_004380 [Drosophila gunungco
LOC128261681	Drosophila gunungcola	KAI8043344.1	NCBI	KAI8043344.1 hypothetical protein M5D96_004673 [Drosophila gunungcola]
LOC108046759	Drosophila rhopaloa	A0A6P4EV96	UniProt	A0A6P4EV96 Heterochromatin protein 1 OS=Drosophila rhopaloa OX=1041015 GN=LOC108046759 PE=4 SV=1 NCBI-TAXID=1041015
LOC108017965	Drosophila suzukii	XP_016940733.1	NCBI	XP_016940733.1 heterochromatin protein 1 [Drosophila suzukii]
LOC119548851	Drosophila subpulchrella	XP_037712400.1	NCBI	XP_037712400.1 heterochromatin protein 1 [Drosophila subpulchrella]
LOC108063232	Drosophila takahashii	XP_017005756.2	NCBI	XP_017005756.2 heterochromatin protein 1 [Drosophila takahashii]
LOC108106152	Drosophila eugracilis	XP_017068542.2	NCBI	XP_017068542.2 heterochromatin protein 1 isoform X1 [Drosophila eugracilis]
LOC108092694	Drosophila ficusphila	XP_043065348.1	NCBI	XP_043065348.1 heterochromatin protein 1 [Drosophila ficusphila]
LOC110177009	Drosophila serrata	XP_020799178.1	NCBI	XP_020799178.1 heterochromatin protein 1 [Drosophila serrata] >KAH8374492.1 hypothetical protein KR200_010066 [Drosophila serrata]
	Drosophila birchii	KAH8237973.1	NCBI	KAH8237973.1 hypothetical protein KR032_009369 [Drosophila birchii]
LOC108079645	Drosophila kikkawai	A0A6P4IM50	UniProt	A0A6P4IM50 Heterochromatin protein 1 OS=Drosophila kikkawai OX=30033 GN=LOC108079645 PE=4 SV=1 NCBI-TAXID=30033
LOC108149273	Drosophila elegans	XP_017132205.1	NCBI	XP_017132205.1 heterochromatin protein 1-like [Drosophila elegans]
HP1b	Drosophila melanogaster	Q9W396	UniProt	Q9W396 FI06908p OS=Drosophila melanogaster OX=7227 GN=HP1b PE=1 SV=1 NCBI-TAXID=7227
LOC6725499	Drosophila simulans	XP_002106513.1	NCBI	XP_002106513.1 chromobox protein homolog 1 [Drosophila simulans] >XP_033169297.1 chromobox protein homolog 1 [Drosophila mauritiana] >AAY34033.1 heterochromatin protein 1B [Drosophila simulans] >EDX1746
LOC6619757	Drosophila sechellia	XP_002043971.1	NCBI	XP_002043971.1 chromobox protein homolog 1 [Drosophila sechellia] >EDW51259.1 GM13712 [Drosophila sechellia]
LOC6525246	Drosophila yakuba	XP_002101083.1	NCBI	XP_002101083.1 chromobox protein homolog 3 [Drosophila yakuba] >XP_043659221.1 chromobox protein homolog 3 [Drosophila teissieri] >EDX02191.1 heterochromatin protein 1B [Drosophila yakuba]
LOC108015362	Drosophila suzukii	XP_016937266.1	NCBI	XP_016937266.1 chromobox protein homolog 3 [Drosophila suzukii]
LOC119557146	Drosophila subpulchrella	XP_037725658.1	NCBI	XP_037725658.1 chromobox protein homolog 3 [Drosophila subpulchrella]
LOC6549902	Drosophila erecta	XP_001977378.1	NCBI	XP_001977378.1 chromobox protein homolog 3 [Drosophila erecta] >EDV46305.1 heterochromatin protein 1B [Drosophila erecta]
LOC108117628	Drosophila eugracilis	XP_017085645.1	NCBI	XP_017085645.1 chromobox protein homolog 3 [Drosophila eugracilis]
LOC108136649	Drosophila elegans	XP_017113461.1	NCBI	XP_017113461.1 chromobox protein homolog 3 [Drosophila elegans]
LOC128260321	Drosophila gunungcola	XP_052849182.1	NCBI	XP_052849182.1 chromobox protein homolog 3 [Drosophila gunungcola]
LOC108048504	Drosophila rhopaloa	A0A6P4F2U3	UniProt	A0A6P4F2U3 Chromobox protein homolog 3 OS=Drosophila rhopaloa OX=1041015 GN=LOC108048504 PE=4 SV=1 NCBI-TAXID=1041015
LOC108056016	Drosophila takahashii	XP_016995111.2	NCBI	XP_016995111.2 chromobox protein homolog 3 [Drosophila takahashii]
LOC108088659	Drosophila ficusphila	XP_017042076.1	NCBI	XP_017042076.1 LOW QUALITY PROTEIN: chromobox protein homolog 1 [Drosophila ficusphila]
LOC110184366	Drosophila serrata	XP_020808519.1	NCBI	XP_020808519.1 chromobox protein homolog 3 [Drosophila serrata] >KAH8356205.1 hypothetical protein KR200_006947 [Drosophila serrata]
LOC108074155	Drosophila kikkawai	A0A6P4IG56	UniProt	A0A6P4IG56 Chromobox protein homolog 3 OS=Drosophila kikkawai OX=30033 GN=LOC108074155 PE=4 SV=1 NCBI-TAXID=30033
	Drosophila birchii	KAH8238498.1	NCBI	KAH8238498.1 hypothetical protein KR032_007725 [Drosophila birchii]
LOC108061766	Drosophila takahashii	XP_044250170.1	NCBI	XP_044250170.1 chromobox protein homolog 1-like [Drosophila takahashii]
LOC119547033	Drosophila subpulchrella	XP_037709635.1	NCBI	XP_037709635.1 chromobox protein homolog 3-like [Drosophila subpulchrella]
LOC128263234	Drosophila gunungcola	XP_052854082.1	NCBI	XP_052854082.1 chromobox protein homolog 5 [Drosophila gunungcola] >AGG11736.1 Umbrea [Drosophila gunungcola]
LOC108093286	Drosophila ficusphila	XP_043065155.1	NCBI	XP_043065155.1 chromobox protein homolog 1-like [Drosophila ficusphila]
HP1e	Drosophila melanogaster	Q9VHG0	UniProt	Q9VHG0 Heterochromatin protein 1e OS=Drosophila melanogaster OX=7227 GN=HP1e PE=2 SV=2 NCBI-TAXID=7227
LOC6728813	Drosophila simulans	XP_002104147.1	NCBI	XP_002104147.1 heterochromatin protein 1 [Drosophila simulans] >EDX13650.1 GD18604 [Drosophila simulans] >KMZ04722.1 heterochromatin protein 1E [Drosophila simulans]
LOC117145563	Drosophila mauritiana	XP_033167158.1	NCBI	XP_033167158.1 heterochromatin protein 1 [Drosophila mauritiana]
LOC6607137	Drosophila sechellia	XP_002031923.1	NCBI	XP_002031923.1 heterochromatin protein 1 [Drosophila sechellia] >EDW42909.1 GM23793 [Drosophila sechellia]
LOC6536337	Drosophila yakuba	XP_002096921.1	NCBI	XP_002096921.1 chromobox protein homolog 1 [Drosophila yakuba] >EDW96633.1 heterochromatin protein 1E [Drosophila yakuba]
LOC122620395	Drosophila teissieri	XP_043653766.1	NCBI	XP_043653766.1 heterochromatin protein 1 [Drosophila teissieri]
LOC6552253	Drosophila erecta	XP_001980848.1	NCBI	XP_001980848.1 heterochromatin protein 1 [Drosophila erecta] >EDV49806.1 heterochromatin protein 1E [Drosophila erecta]
LOC108068851	Drosophila takahashii	XP_017014171.2	NCBI	XP_017014171.2 chromobox protein homolog 5 [Drosophila takahashii]
LOC108006991	Drosophila suzukii	XP_016926088.2	NCBI	XP_016926088.2 LOW QUALITY PROTEIN: chromobox protein homolog 1 [Drosophila suzukii]
LOC119563072	Drosophila subpulchrella	XP_037732215.1	NCBI	XP_037732215.1 chromobox protein homolog 1 [Drosophila subpulchrella]
LOC108143082	Drosophila elegans	XP_017122788.1	NCBI	XP_017122788.1 chromobox protein homolog 5 [Drosophila elegans]
LOC128266325	Drosophila gunungcola	XP_052858737.1	NCBI	XP_052858737.1 chromobox protein homolog 5 [Drosophila gunungcola]
LOC108046526	Drosophila rhopaloa	XP_016981726.1	NCBI	XP_016981726.1 chromobox protein homolog 3 [Drosophila rhopaloa]
LOC108099593	Drosophila ficusphila	XP_017058691.1	NCBI	XP_017058691.1 heterochromatin protein 1 [Drosophila ficusphila]
LOC108073363	Drosophila kikkawai	XP_017020415.1	NCBI	XP_017020415.1 heterochromatin protein 1 [Drosophila kikkawai]
LOC110190981	Drosophila serrata	XP_020817348.1	NCBI	XP_020817348.1 chromobox protein homolog 1 [Drosophila serrata]
HP1c	Drosophila melanogaster	Q9VCU6	UniProt	Q9VCU6 Heterochromatin protein 1c OS=Drosophila melanogaster OX=7227 GN=HP1c PE=1 SV=1 NCBI-TAXID=7227
	Drosophila simulans	AAY34034.1	NCBI	AAY34034.1 heterochromatin protein 1C [Drosophila simulans]
LOC117143610	Drosophila mauritiana	XP_033164255.1	NCBI	XP_033164255.1 chromobox protein homolog 1 [Drosophila mauritiana]
Dsec_GM26466	Drosophila sechellia	B4HET6	UniProt	B4HET6 GM26466 OS=Drosophila sechellia OX=7238 GN=Dsec\GM26466 PE=4 SV=1 NCBI-TAXID=7238
LOC6537804	Drosophila yakuba	XP_002098345.1	NCBI	XP_002098345.1 chromobox protein homolog 3 [Drosophila yakuba] >EDW98057.1 heterochromatin protein 1C [Drosophila yakuba]
LOC6554792	Drosophila erecta	XP_001982223.1	NCBI	XP_001982223.1 chromobox protein homolog 1 [Drosophila erecta] >EDV54093.1 heterochromatin protein 1C [Drosophila erecta]
LOC122620546	Drosophila teissieri	XP_043653992.1	NCBI	XP_043653992.1 chromobox protein homolog 3 [Drosophila teissieri]
LOC108115687	Drosophila eugracilis	XP_017082744.1	NCBI	XP_017082744.1 chromobox protein homolog 3 [Drosophila eugracilis]
LOC108005973	Drosophila suzukii	XP_016924900.2	NCBI	XP_016924900.2 LOW QUALITY PROTEIN: chromobox protein homolog 3 [Drosophila suzukii]
LOC119549092	Drosophila subpulchrella	XP_037712755.1	NCBI	XP_037712755.1 chromobox protein homolog 3 [Drosophila subpulchrella]
LOC108137399	Drosophila elegans	XP_017114547.1	NCBI	XP_017114547.1 chromobox protein homolog 3 [Drosophila elegans]
LOC128252055	Drosophila gunungcola	XP_052835407.1	NCBI	XP_052835407.1 chromobox protein homolog 3 [Drosophila gunungcola] >KAI8046797.1 hypothetical protein M5D96_003010 [Drosophila gunungcola]
LOC108041187	Drosophila rhopaloa	A0A6P4E908	UniProt	A0A6P4E908 Chromobox protein homolog 3 OS=Drosophila rhopaloa OX=1041015 GN=LOC108041187 PE=4 SV=1 NCBI-TAXID=1041015
LOC108095982	Drosophila ficusphila	XP_017052815.1	NCBI	XP_017052815.1 chromobox protein homolog 1 [Drosophila ficusphila]
LOC108061828	Drosophila takahashii	XP_017003720.2	NCBI	XP_017003720.2 chromobox protein homolog 3 [Drosophila takahashii]
LOC110177326	Drosophila serrata	XP_020799658.1	NCBI	XP_020799658.1 chromobox protein homolog 1 [Drosophila serrata] >KAH8361763.1 hypothetical protein KR200_005402 [Drosophila serrata]
LOC108083710	Drosophila kikkawai	A0A6P4JHM4	UniProt	A0A6P4JHM4 Chromobox protein homolog 1 OS=Drosophila kikkawai OX=30033 GN=LOC108083710 PE=4 SV=1 NCBI-TAXID=30033
