## Supplementary File 2 for "Evolutionary Adaptation of an HP1-protein Chromodomain Integrates Chromatin and DNA Sequence Signals"

### Sheet: Sheet1
Previously published ChIPseq data sets analysed in this study.
sample name	description	genotype	antibody	published by	GEO accession
CG2678delta1_RhiIP	CG2678 homozygous KO delta1 Rhi-ChIP	w;; CG2678[Δ1];	anti-Rhi antibody (Rhino#1_3573gly)	Baumgartner et al. 2022	GSE202468
CG2678delta1_in	CG2678 homozygous KO delta1 input	w;; CG2678[Δ1];	none	Baumgartner et al. 2022	GSE202468
CG2678delta1fs1_RhiIP	CG2678 transheterozygous KO delta1_fs1 Rhi-ChIP	w;; CG2678[Δ1]/CG2678[fs1];	anti-Rhi antibody (Rhino#1_3573gly)	Baumgartner et al. 2022	GSE202468
CG2678delta1fs1_in	CG2678 transheterozygous KO delta1_fs1 input	w;; CG2678[Δ1]/CG2678[fs1];	none	Baumgartner et al. 2022	GSE202468
CG2678delta2fs1_RhiIP	CG2678 transheterozygous KO delta2_fs1 Rhi-ChIP	w;; CG2678[Δ2]/CG2678[fs1];	anti-Rhi antibody (Rhino#1_3573gly)	Baumgartner et al. 2022	GSE202468
CG2678delta2fs1_in	CG2678 transheterozygous KO delta2_fs1 input	w;; CG2678[Δ2]/CG2678[fs1];	none	Baumgartner et al. 2022	GSE202468
w1118_RhiIP_rep1	w1118 Rhi-ChIP biological replicate 1	w1118;;;	anti-Rhi antibody (Rhino#1_3573gly)	Baumgartner et al. 2022	GSE202468
w1118_RhiIP_rep2	w1118 Rhi-ChIP biological replicate 2	w1118;;;	anti-Rhi antibody (Rhino#1_3573gly)	Baumgartner et al. 2022	GSE202468
w1118_in2	w1118 input 2	w1118;;;	none	Baumgartner et al. 2022	GSE202468
w1118_in1	w1118 input 1	w1118;;;	none	Baumgartner et al. 2022	GSE202468
rhiTH_in1	rhino transheterozygous KO rhi18-7_rhig2m11 input 1	w; rhi[18-7]/ rhi[g2m11]; ;	none	Baumgartner et al. 2022	GSE202468
rhiTH_CG2678IP_rep1	rhino transheterozygous KO rhi18-7_rhig2m11 CG2678-ChIP biological replicate 1	w; rhi[18-7]/ rhi[g2m11]; ;	anti-CG2678 antibody (CG2678#2_4P39glyc)	Baumgartner et al. 2022	GSE202468
rhiTH_CG2678IP_rep2	rhino transheterozygous KO rhi18-7_rhig2m11 CG2678-ChIP biological replicate 2	w; rhi[18-7]/ rhi[g2m11]; ;	anti-CG2678 antibody (CG2678#2_4P39glyc)	Baumgartner et al. 2022	GSE202468
rhiTH_in2	rhino transheterozygous KO rhi18-7_rhig2m11 input 2	w; rhi[18-7]/ rhi[g2m11]; ;	none	Baumgartner et al. 2022	GSE202468
